# The Late-Stage Steps of *Burkholderia cenocepacia* Protein *O*-Linked Glycan Biosynthesis Are Conditionally Essential

**DOI:** 10.1101/2024.11.21.624715

**Authors:** Leila Jebeli, Taylor A. McDaniels, Duncan T. T. Ho, Hamza Tahir, Nicholas L. Kai-Ming, Molli Mcgaw, Kristian I. Karlic, Jessica M. Lewis, Nichollas E. Scott

## Abstract

Periplasmic *O*-linked protein glycosylation is a highly conserved process observed across the *Burkholderia* genus. Within Burkholderia, protein glycosylation requires the five gene cluster known as the *<u>O</u>*-<u>g</u>lycosylation <u>c</u>luster (OGC, *ogcXABEI*) which facilitates the construction of the *O*-linked trisaccharide attached to periplasmic proteins. Previous studies have reported conflicting results regarding the essentiality of *ogcA*, predicted to be responsible for the addition of the final carbohydrate of the *O*-linked trisaccharide and *ogcX,* the putative *O*-linked glycan flippase. Within this work, we aimed to dissect the impact of the loss of *ogcA* and *ogcX* on *Burkholderia cenocepacia* viability. We demonstrate that the loss of either *ogcA* or *ogcX* are detrimental if glycosylation is initiated leading to marked phenotypic effects. Proteomic analysis supports that the loss of *ogcA*/*ogcX* both blocks glycosylation and drives pleotropic effects in the membrane proteome, resulting in the loss of membrane integrity. Consistent with this, strains lacking *ogcA* and *ogcX* exhibit increased sensitivity to membrane stressors including antibiotics and demonstrate marked changes in membrane permeability. These effects are consistent with fouling of the undecaprenyl pool due to dead-end *O*-linked glycan intermediates, and consistent with this, we show that modulation of the undecaprenyl pool through the overexpression of undecaprenyl pyrophosphate synthase (UppS) or the OGC flippase (OgcX) restores viability while expression of early-stage OGC biosynthesis genes (*ogcI* and *ogcB*) reduce *B. cenocepacia* viability. These findings demonstrate disrupting *O*-linked glycan biosynthesis or transport appears to dramatically impact *B. cenocepacia* viability, supporting the assignment of *ogcA* and *ogcX* as conditionally essential.

**Importance:** Protein glycosylation, a conserved process in *Burkholderia* species, utilizes glycans generated by the *O*-glycosylation cluster (OGC), which is composed of five genes (*ogcX, ogcA*, *ogcB*, *ogcE*, and *ogcI*). In this study, we demonstrate that the loss of *ogcA* or *ogcX* significantly affects the physiology of *Burkholderia cenocepacia*. Using complementary genetic approaches and proteomic techniques, we show that the loss of *ogcA* or *ogcX* blocks glycosylation, alters the cell membrane, and sensitizes cells to stressors such as antibiotics. This increased sensitivity to membrane stress is consistent with the accumulation of dead-end *O*-linked glycan intermediates, which sequester the limited and essential undecaprenyl pool within *B. cenocepacia*. These findings highlight that *ogcA* and *ogcX* are conditionally essential for *B. cenocepacia* survival and provides mechanistic insight into how protein glycosylation fidelity—the use of specific glycans for protein glycosylation—is controlled in *Burkholderia* species.
