## Supplementary Table 8 for "The Late-Stage Steps of *Burkholderia cenocepacia* Protein *O*-Linked Glycan Biosynthesis Are Conditionally Essential"

### Sheet: global.modsummary
Modification	Mass Shift	231215_Lumos_NSco_7794_BC_delta_ogcI_Tn7_ogcI_delta_ogcAB_induced_B1_PSMs	231215_Lumos_NSco_7794_BC_delta_ogcI_Tn7_ogcI_delta_ogcAB_induced_B2_PSMs	231215_Lumos_NSco_7794_BC_delta_ogcI_Tn7_ogcI_delta_ogcAB_induced_B3_PSMs	231215_Lumos_NSco_7794_BC_delta_ogcI_Tn7_ogcI_delta_ogcAB_induced_B4_PSMs	231215_Lumos_NSco_7794_BC_delta_ogcI_Tn7_ogcI_delta_ogcA_induced_B1_PSMs	231215_Lumos_NSco_7794_BC_delta_ogcI_Tn7_ogcI_delta_ogcA_induced_B2_PSMs	231215_Lumos_NSco_7794_BC_delta_ogcI_Tn7_ogcI_delta_ogcA_induced_B3_PSMs	231215_Lumos_NSco_7794_BC_delta_ogcI_Tn7_ogcI_delta_ogcA_induced_B4_PSMs	231215_Lumos_NSco_7794_BC_delta_ogcI_Tn7_ogcI_delta_ogcB_induced_B1_PSMs	231215_Lumos_NSco_7794_BC_delta_ogcI_Tn7_ogcI_delta_ogcB_induced_B2_PSMs	231215_Lumos_NSco_7794_BC_delta_ogcI_Tn7_ogcI_delta_ogcB_induced_B3_PSMs	231215_Lumos_NSco_7794_BC_delta_ogcI_Tn7_ogcI_delta_ogcB_induced_B4_PSMs	231215_Lumos_NSco_7794_BC_delta_ogcI_Tn7_ogcI_delta_ogcX_induced_B1_PSMs	231215_Lumos_NSco_7794_BC_delta_ogcI_Tn7_ogcI_delta_ogcX_induced_B2_PSMs	231215_Lumos_NSco_7794_BC_delta_ogcI_Tn7_ogcI_delta_ogcX_induced_B3_PSMs	231215_Lumos_NSco_7794_BC_delta_ogcI_Tn7_ogcI_delta_ogcX_induced_B4_PSMs	231215_Lumos_NSco_7794_BC_delta_ogcI_Tn7_ogcI_induced_B1_v2_PSMs	231215_Lumos_NSco_7794_BC_delta_ogcI_Tn7_ogcI_induced_B2_PSMs	231215_Lumos_NSco_7794_BC_delta_ogcI_Tn7_ogcI_induced_B3_PSMs	231215_Lumos_NSco_7794_BC_delta_ogcI_Tn7_ogcI_induced_B4_PSMs	231215_Lumos_NSco_7794_BC_delta_ogcI_Tn7_ogcI_non_induced_B1_v2_PSMs	231215_Lumos_NSco_7794_BC_delta_ogcI_Tn7_ogcI_non_induced_B2_PSMs	231215_Lumos_NSco_7794_BC_delta_ogcI_Tn7_ogcI_non_induced_B3_PSMs	231215_Lumos_NSco_7794_BC_delta_ogcI_Tn7_ogcI_non_induced_B4_PSMs	231215_Lumos_NSco_7794_BC_delta_ogcI_Tn7_ogcI_delta_ogcAB_induced_B1_percent_PSMs	231215_Lumos_NSco_7794_BC_delta_ogcI_Tn7_ogcI_delta_ogcAB_induced_B2_percent_PSMs	231215_Lumos_NSco_7794_BC_delta_ogcI_Tn7_ogcI_delta_ogcAB_induced_B3_percent_PSMs	231215_Lumos_NSco_7794_BC_delta_ogcI_Tn7_ogcI_delta_ogcAB_induced_B4_percent_PSMs	231215_Lumos_NSco_7794_BC_delta_ogcI_Tn7_ogcI_delta_ogcA_induced_B1_percent_PSMs	231215_Lumos_NSco_7794_BC_delta_ogcI_Tn7_ogcI_delta_ogcA_induced_B2_percent_PSMs	231215_Lumos_NSco_7794_BC_delta_ogcI_Tn7_ogcI_delta_ogcA_induced_B3_percent_PSMs	231215_Lumos_NSco_7794_BC_delta_ogcI_Tn7_ogcI_delta_ogcA_induced_B4_percent_PSMs	231215_Lumos_NSco_7794_BC_delta_ogcI_Tn7_ogcI_delta_ogcB_induced_B1_percent_PSMs	231215_Lumos_NSco_7794_BC_delta_ogcI_Tn7_ogcI_delta_ogcB_induced_B2_percent_PSMs	231215_Lumos_NSco_7794_BC_delta_ogcI_Tn7_ogcI_delta_ogcB_induced_B3_percent_PSMs	231215_Lumos_NSco_7794_BC_delta_ogcI_Tn7_ogcI_delta_ogcB_induced_B4_percent_PSMs	231215_Lumos_NSco_7794_BC_delta_ogcI_Tn7_ogcI_delta_ogcX_induced_B1_percent_PSMs	231215_Lumos_NSco_7794_BC_delta_ogcI_Tn7_ogcI_delta_ogcX_induced_B2_percent_PSMs	231215_Lumos_NSco_7794_BC_delta_ogcI_Tn7_ogcI_delta_ogcX_induced_B3_percent_PSMs	231215_Lumos_NSco_7794_BC_delta_ogcI_Tn7_ogcI_delta_ogcX_induced_B4_percent_PSMs	231215_Lumos_NSco_7794_BC_delta_ogcI_Tn7_ogcI_induced_B1_v2_percent_PSMs	231215_Lumos_NSco_7794_BC_delta_ogcI_Tn7_ogcI_induced_B2_percent_PSMs	231215_Lumos_NSco_7794_BC_delta_ogcI_Tn7_ogcI_induced_B3_percent_PSMs	231215_Lumos_NSco_7794_BC_delta_ogcI_Tn7_ogcI_induced_B4_percent_PSMs	231215_Lumos_NSco_7794_BC_delta_ogcI_Tn7_ogcI_non_induced_B1_v2_percent_PSMs	231215_Lumos_NSco_7794_BC_delta_ogcI_Tn7_ogcI_non_induced_B2_percent_PSMs	231215_Lumos_NSco_7794_BC_delta_ogcI_Tn7_ogcI_non_induced_B3_percent_PSMs	231215_Lumos_NSco_7794_BC_delta_ogcI_Tn7_ogcI_non_induced_B4_percent_PSMs
None	0	14467	13247	12677	12077	13786	12521	13642	12512	13014	9059	10828	11067	14370	14280	12752	13538	14357	14018	13987	14368	14153	14120	14120	13850	77.207	79.38	78.152	79.606	77.633	79.925	78.479	79.205	78.596	80.097	80.5	81.119	76.644	74.965	79.462	76.724	78.565	75.945	78.747	77.918	75.969	77.226	75.383	74.901
Deamidation	0.984016	1043	920	1082	909	1026	850	1005	918	1008	700	759	820	1023	1150	815	1225	980	1068	927	1038	1032	1003	1152	1141	5.565	5.513	6.67	5.991	5.779	5.426	5.782	5.812	6.087	6.189	5.644	6.011	5.456	6.037	5.079	6.943	5.362	5.787	5.218	5.63	5.539	5.485	6.15	6.171
First isotopic peak	1.00235	725	523	512	425	646	510	548	497	499	294	372	341	723	774	480	589	617	732	589	632	737	717	773	765	3.869	3.134	3.156	2.802	3.638	3.255	3.152	3.147	3.014	2.599	2.766	2.5	3.856	4.063	2.991	3.338	3.376	3.966	3.316	3.427	3.956	3.921	4.127	4.137
Second isotopic peak	2.0047	130	115	111	108	101	103	115	110	114	81	97	89	119	140	96	91	109	139	122	104	120	107	123	136	0.694	0.689	0.684	0.712	0.569	0.657	0.662	0.696	0.688	0.716	0.721	0.652	0.635	0.735	0.598	0.516	0.596	0.753	0.687	0.564	0.644	0.585	0.657	0.735
Hex1HexNAc2	568.212	0	0	0	0	0	0	0	0	0	0	0	0	0	0	0	0	30	28	17	19	0	0	0	0	0	0	0	0	0	0	0	0	0	0	0	0	0	0	0	0	0.164	0.152	0.096	0.103	0	0	0	0
Unannotated mass-shift 2.0462	2.0462	2	1	0	1	3	0	1	1	1	0	0	0	0	2	2	2	1	1	0	3	3	4	4	6	0.011	0.006	0	0.007	0.017	0	0.006	0.006	0.006	0	0	0	0	0.01	0.012	0.011	0.005	0.005	0	0.016	0.016	0.022	0.021	0.032
Unannotated mass-shift 0.0624	0.0624	0	0	0	0	0	0	1	1	0	0	0	0	0	1	1	0	1	1	0	1	1	2	1	1	0	0	0	0	0	0	0.006	0.006	0	0	0	0	0	0.005	0.006	0	0.005	0.005	0	0.005	0.005	0.011	0.005	0.005
