## Supplementary Table 14 for "The Late-Stage Steps of *Burkholderia cenocepacia* Protein *O*-Linked Glycan Biosynthesis Are Conditionally Essential"

### Sheet: Enrichment_analysis_ogcX
C: Selection column	C: Selection value	C: Category column	C: Category value	N: Total size	N: Selection size	N: Category size	N: Intersection size	N: Enrichment factor	N: P value	N: Benj. Hoch. FDR
Student's T-test Significant tn7_ogcI_induce_delta_ogcX_tn7_ogcI_noninduce_delta_ogcX	+	Student's T-test significant_	tn7_ogcI_induce_delta_ogcX_tn7_ogcI_noninduce_delta_ogcX	3748	1384	1384	1384	2.7081	0	0
Student's T-test Significant tn7_ogcI_induce_delta_ogcX_tn7_ogcI_noninduce_delta_ogcX	+	Student's T-test significant__	tn7_ogcI_induce_delta_ogcB_tn7_ogcI_noninduce_delta_ogcB	3748	1384	21	18	2.3212	5.1412e-06	5.1412e-06
Student's T-test Significant tn7_ogcI_induce_delta_ogcX_tn7_ogcI_noninduce_delta_ogcX	+	Student's T-test Significant tn7_ogcI_induce_delta_ogcB_tn7_ogcI_noninduce_delta_ogcB	+	3748	1384	21	18	2.3212	5.1412e-06	5.1412e-06
Student's T-test Significant tn7_ogcI_induce_delta_ogcX_tn7_ogcI_noninduce_delta_ogcX	+	Student's T-test significant	tn7_ogcI_induce_delta_ogcA_tn7_ogcI_noninduce_delta_ogcA	3748	1384	909	722	2.151	8.1982e-204	8.1982e-204
Student's T-test Significant tn7_ogcI_induce_delta_ogcX_tn7_ogcI_noninduce_delta_ogcX	+	Student's T-test Significant tn7_ogcI_induce_delta_ogcA_tn7_ogcI_noninduce_delta_ogcA	+	3748	1384	909	722	2.151	8.1982e-204	8.1982e-204
Student's T-test Significant tn7_ogcI_induce_delta_ogcX_tn7_ogcI_noninduce_delta_ogcX	+	Gene ontology (GO)	transport [GO:0006810]	3748	1384	36	28	2.1063	5.1731e-07	0.00014183
Student's T-test Significant tn7_ogcI_induce_delta_ogcX_tn7_ogcI_noninduce_delta_ogcX	+	Gene ontology (biological process)	transport [GO:0006810]	3748	1384	40	30	2.0311	7.7936e-07	0.00042553
Student's T-test Significant tn7_ogcI_induce_delta_ogcX_tn7_ogcI_noninduce_delta_ogcX	+	Gene ontology (molecular function)	transporter activity [GO:0005215]	3748	1384	67	49	1.9805	1.0578e-09	1.0408e-06
Student's T-test Significant tn7_ogcI_induce_delta_ogcX_tn7_ogcI_noninduce_delta_ogcX	+	Gene ontology (GO)	transporter activity [GO:0005215]	3748	1384	67	49	1.9805	1.0578e-09	4.3501e-07
Student's T-test Significant tn7_ogcI_induce_delta_ogcX_tn7_ogcI_noninduce_delta_ogcX	+	Gene ontology (GO)	plasma membrane [GO:0005886]	3748	1384	132	92	1.8875	5.7171e-15	4.7023e-12
Student's T-test Significant tn7_ogcI_induce_delta_ogcX_tn7_ogcI_noninduce_delta_ogcX	+	Gene ontology (molecular function)	ATPase activity [GO:0016887]	3748	1384	46	32	1.8839	4.7803e-06	0.001568
Student's T-test Significant tn7_ogcI_induce_delta_ogcX_tn7_ogcI_noninduce_delta_ogcX	+	Gene ontology (cellular component)	plasma membrane [GO:0005886]	3748	1384	136	92	1.8319	9.7877e-14	3.8661e-12
Student's T-test Significant tn7_ogcI_induce_delta_ogcX_tn7_ogcI_noninduce_delta_ogcX	+	Gene ontology (GO)	integral component of membrane [GO:0016021]	3748	1384	445	299	1.8196	1.4068e-43	2.3142e-40
Student's T-test Significant tn7_ogcI_induce_delta_ogcX_tn7_ogcI_noninduce_delta_ogcX	+	Student's T-test significant___	tn7_ogcI_induce_parental_tn7_ogcI_noninduce_parental	3748	1384	150	100	1.8054	3.3402e-14	3.3402e-14
Student's T-test Significant tn7_ogcI_induce_delta_ogcX_tn7_ogcI_noninduce_delta_ogcX	+	Student's T-test Significant tn7_ogcI_induce_parental_tn7_ogcI_noninduce_parental	+	3748	1384	150	100	1.8054	3.3402e-14	3.3402e-14
Student's T-test Significant tn7_ogcI_induce_delta_ogcX_tn7_ogcI_noninduce_delta_ogcX	+	Gene ontology (cellular component)	integral component of membrane [GO:0016021]	3748	1384	478	318	1.8016	3.4885e-45	2.7559e-43
Student's T-test Significant tn7_ogcI_induce_delta_ogcX_tn7_ogcI_noninduce_delta_ogcX	+	Gene ontology (GO)	ATPase activity [GO:0016887]	3748	1384	49	32	1.7686	3.3115e-05	0.0045395
Student's T-test Significant tn7_ogcI_induce_delta_ogcX_tn7_ogcI_noninduce_delta_ogcX	+	Gene ontology (GO)	transmembrane transport [GO:0055085]	3748	1384	46	30	1.7661	5.9538e-05	0.0075338
Student's T-test Significant tn7_ogcI_induce_delta_ogcX_tn7_ogcI_noninduce_delta_ogcX	+	Gene ontology (biological process)	transmembrane transport [GO:0055085]	3748	1384	47	30	1.7286	0.0001044	0.019001
Student's T-test Significant tn7_ogcI_induce_delta_ogcX_tn7_ogcI_noninduce_delta_ogcX	+	Altered_in_WT_vs_Delta_pglL (Oppy et al 2019)	+	3748	1384	507	206	1.1003	0.0070416	0.0070416
Student's T-test Significant tn7_ogcI_induce_delta_ogcX_tn7_ogcI_noninduce_delta_ogcX	+	ANOVA Significant	+	3748	1384	3275	1296	1.0717	1.3735e-20	1.3735e-20
Student's T-test Significant tn7_ogcI_induce_delta_ogcX_tn7_ogcI_noninduce_delta_ogcX	+	Altered_in_WT_vs_Delta_OGC_Delta_pglL (Oppy et al 2019)	+	3748	1384	582	229	1.0656	0.015607	0.015607
Student's T-test Significant tn7_ogcI_induce_delta_ogcX_tn7_ogcI_noninduce_delta_ogcX	+	Gene ontology (GO)	transcription, DNA-templated [GO:0006351]"	3748	1384	422	119	0.76366	1.4488e-05	0.0023833

### Sheet: Enrichment_analysis_ogcA
C: Selection column	C: Selection value	C: Category column	C: Category value	N: Total size	N: Selection size	N: Category size	N: Intersection size	N: Enrichment factor	N: P value	N: Benj. Hoch. FDR
Student's T-test Significant tn7_ogcI_induce_delta_ogcA_tn7_ogcI_noninduce_delta_ogcA	+	Student's T-test significant	tn7_ogcI_induce_delta_ogcA_tn7_ogcI_noninduce_delta_ogcA	3748	909	909	909	4.1232	0	0
Student's T-test Significant tn7_ogcI_induce_delta_ogcA_tn7_ogcI_noninduce_delta_ogcA	+	Student's T-test significant__	tn7_ogcI_induce_delta_ogcB_tn7_ogcI_noninduce_delta_ogcB	3748	909	21	14	2.7488	3.848e-05	3.848e-05
Student's T-test Significant tn7_ogcI_induce_delta_ogcA_tn7_ogcI_noninduce_delta_ogcA	+	Student's T-test Significant tn7_ogcI_induce_delta_ogcB_tn7_ogcI_noninduce_delta_ogcB	+	3748	909	21	14	2.7488	3.848e-05	3.848e-05
Student's T-test Significant tn7_ogcI_induce_delta_ogcA_tn7_ogcI_noninduce_delta_ogcA	+	Student's T-test significant_	tn7_ogcI_induce_delta_ogcX_tn7_ogcI_noninduce_delta_ogcX	3748	909	1384	722	2.151	8.1982e-204	8.1982e-204
Student's T-test Significant tn7_ogcI_induce_delta_ogcA_tn7_ogcI_noninduce_delta_ogcA	+	Student's T-test Significant tn7_ogcI_induce_delta_ogcX_tn7_ogcI_noninduce_delta_ogcX	+	3748	909	1384	722	2.151	8.1982e-204	8.1982e-204
Student's T-test Significant tn7_ogcI_induce_delta_ogcA_tn7_ogcI_noninduce_delta_ogcA	+	Student's T-test significant___	tn7_ogcI_induce_parental_tn7_ogcI_noninduce_parental	3748	909	150	75	2.0616	1.9862e-12	1.9862e-12
Student's T-test Significant tn7_ogcI_induce_delta_ogcA_tn7_ogcI_noninduce_delta_ogcA	+	Student's T-test Significant tn7_ogcI_induce_parental_tn7_ogcI_noninduce_parental	+	3748	909	150	75	2.0616	1.9862e-12	1.9862e-12
Student's T-test Significant tn7_ogcI_induce_delta_ogcA_tn7_ogcI_noninduce_delta_ogcA	+	t-test Significant_Delta_pglL_vs_Delta_pglL_comp	+	3748	909	41	17	1.7096	0.0065174	0.0065174
Student's T-test Significant tn7_ogcI_induce_delta_ogcA_tn7_ogcI_noninduce_delta_ogcA	+	Gene ontology (GO)	integral component of membrane [GO:0016021]	3748	909	445	164	1.5196	7.7636e-11	1.2771e-07
Student's T-test Significant tn7_ogcI_induce_delta_ogcA_tn7_ogcI_noninduce_delta_ogcA	+	Gene ontology (cellular component)	integral component of membrane [GO:0016021]	3748	909	478	174	1.5009	5.9328e-11	4.6869e-09
Student's T-test Significant tn7_ogcI_induce_delta_ogcA_tn7_ogcI_noninduce_delta_ogcA	+	Altered_in_WT_vs_Delta_pglL (Oppy et al 2019)	+	3748	909	507	176	1.4313	3.3472e-09	3.3472e-09
Student's T-test Significant tn7_ogcI_induce_delta_ogcA_tn7_ogcI_noninduce_delta_ogcA	+	Altered_in_WT_vs_Delta_OGC_Delta_pglL (Oppy et al 2019)	+	3748	909	582	181	1.2823	8.9092e-06	8.9092e-06
Student's T-test Significant tn7_ogcI_induce_delta_ogcA_tn7_ogcI_noninduce_delta_ogcA	+	Altered_in_WT_vs_Delta_OGC (Oppy et al 2019)	+	3748	909	614	188	1.2625	1.6495e-05	1.6495e-05
Student's T-test Significant tn7_ogcI_induce_delta_ogcA_tn7_ogcI_noninduce_delta_ogcA	+	ANOVA Significant	+	3748	909	3275	875	1.1016	6.1115e-25	6.1115e-25
Student's T-test Significant tn7_ogcI_induce_delta_ogcA_tn7_ogcI_noninduce_delta_ogcA	+	Gene ontology (GO)	transcription, DNA-templated [GO:0006351]"	3748	909	422	59	0.57647	1.4872e-08	6.1162e-06
Student's T-test Significant tn7_ogcI_induce_delta_ogcA_tn7_ogcI_noninduce_delta_ogcA	+	Gene ontology (GO)	transcription factor activity, sequence-specific DNA binding [GO:0003700]	3748	909	301	38	0.52054	7.9063e-08	2.6012e-05
Student's T-test Significant tn7_ogcI_induce_delta_ogcA_tn7_ogcI_noninduce_delta_ogcA	+	Gene ontology (molecular function)	metal ion binding [GO:0046872]	3748	909	162	20	0.50904	5.2799e-05	0.012988
Student's T-test Significant tn7_ogcI_induce_delta_ogcA_tn7_ogcI_noninduce_delta_ogcA	+	Gene ontology (molecular function)	transcription factor activity, sequence-specific DNA binding [GO:0003700]"	3748	909	300	37	0.50853	3.9468e-08	1.9418e-05
Student's T-test Significant tn7_ogcI_induce_delta_ogcA_tn7_ogcI_noninduce_delta_ogcA	+	Gene ontology (cellular component)	cytoplasm [GO:0005737]	3748	909	287	34	0.48846	2.2786e-08	9.0004e-07
Student's T-test Significant tn7_ogcI_induce_delta_ogcA_tn7_ogcI_noninduce_delta_ogcA	+	Gene ontology (biological process)	transcription, DNA-templated [GO:0006351]"	3748	909	277	30	0.44656	2.7141e-09	1.4819e-06
Student's T-test Significant tn7_ogcI_induce_delta_ogcA_tn7_ogcI_noninduce_delta_ogcA	+	Gene ontology (GO)	cytoplasm [GO:0005737]	3748	909	241	25	0.42772	9.9302e-09	5.445e-06
