## Supplementary Table 18 for "The Late-Stage Steps of *Burkholderia cenocepacia* Protein *O*-Linked Glycan Biosynthesis Are Conditionally Essential"

### Sheet: global.modsummary
Modification	Mass Shift	20221223_NSco_5587_LJ_Set2_ogcAB_expression_Sample1_PSMs	20221223_NSco_5587_LJ_Set2_ogcAB_expression_Sample2_PSMs	20221223_NSco_5587_LJ_Set2_ogcAB_expression_Sample3_PSMs	20221223_NSco_5587_LJ_Set2_ogcAB_expression_Sample4_PSMs	20221223_NSco_5587_LJ_Set2_ogcAB_expression_Sample5_PSMs	20221223_NSco_5587_LJ_Set2_ogcAB_expression_Sample6_PSMs	20221223_NSco_5587_LJ_Set2_ogcAB_expression_Sample7_PSMs	20221223_NSco_5587_LJ_Set2_ogcAB_expression_Sample8_PSMs	20221223_NSco_5587_LJ_Set2_ogcAB_expression_Sample9_PSMs	20221223_NSco_5587_LJ_Set2_ogcAB_expression_Sample10_PSMs	20221223_NSco_5587_LJ_Set2_ogcAB_expression_Sample11_PSMs	20221223_NSco_5587_LJ_Set2_ogcAB_expression_Sample12_PSMs	20221223_NSco_5587_LJ_Set2_ogcAB_expression_Sample13_PSMs	20221223_NSco_5587_LJ_Set2_ogcAB_expression_Sample14_PSMs	20221223_NSco_5587_LJ_Set2_ogcAB_expression_Sample15_PSMs	20221223_NSco_5587_LJ_Set2_ogcAB_expression_Sample16_PSMs	20221223_NSco_5587_LJ_Set2_ogcAB_expression_Sample17_PSMs	20221223_NSco_5587_LJ_Set2_ogcAB_expression_Sample18_PSMs	20221223_NSco_5587_LJ_Set2_ogcAB_expression_Sample19_PSMs	20221223_NSco_5587_LJ_Set2_ogcAB_expression_Sample20_PSMs	20221223_NSco_5587_LJ_Set2_ogcAB_expression_Sample21_PSMs	20221223_NSco_5587_LJ_Set2_ogcAB_expression_Sample22_PSMs	20221223_NSco_5587_LJ_Set2_ogcAB_expression_Sample23_PSMs	20221223_NSco_5587_LJ_Set2_ogcAB_expression_Sample24_PSMs	20221223_NSco_5587_LJ_Set2_ogcAB_expression_Sample1_percent_PSMs	20221223_NSco_5587_LJ_Set2_ogcAB_expression_Sample10_percent_PSMs	20221223_NSco_5587_LJ_Set2_ogcAB_expression_Sample11_percent_PSMs	20221223_NSco_5587_LJ_Set2_ogcAB_expression_Sample12_percent_PSMs	20221223_NSco_5587_LJ_Set2_ogcAB_expression_Sample13_percent_PSMs	20221223_NSco_5587_LJ_Set2_ogcAB_expression_Sample14_percent_PSMs	20221223_NSco_5587_LJ_Set2_ogcAB_expression_Sample15_percent_PSMs	20221223_NSco_5587_LJ_Set2_ogcAB_expression_Sample16_percent_PSMs	20221223_NSco_5587_LJ_Set2_ogcAB_expression_Sample17_percent_PSMs	20221223_NSco_5587_LJ_Set2_ogcAB_expression_Sample18_percent_PSMs	20221223_NSco_5587_LJ_Set2_ogcAB_expression_Sample19_percent_PSMs	20221223_NSco_5587_LJ_Set2_ogcAB_expression_Sample2_percent_PSMs	20221223_NSco_5587_LJ_Set2_ogcAB_expression_Sample20_percent_PSMs	20221223_NSco_5587_LJ_Set2_ogcAB_expression_Sample21_percent_PSMs	20221223_NSco_5587_LJ_Set2_ogcAB_expression_Sample22_percent_PSMs	20221223_NSco_5587_LJ_Set2_ogcAB_expression_Sample23_percent_PSMs	20221223_NSco_5587_LJ_Set2_ogcAB_expression_Sample24_percent_PSMs	20221223_NSco_5587_LJ_Set2_ogcAB_expression_Sample3_percent_PSMs	20221223_NSco_5587_LJ_Set2_ogcAB_expression_Sample4_percent_PSMs	20221223_NSco_5587_LJ_Set2_ogcAB_expression_Sample5_percent_PSMs	20221223_NSco_5587_LJ_Set2_ogcAB_expression_Sample6_percent_PSMs	20221223_NSco_5587_LJ_Set2_ogcAB_expression_Sample7_percent_PSMs	20221223_NSco_5587_LJ_Set2_ogcAB_expression_Sample8_percent_PSMs	20221223_NSco_5587_LJ_Set2_ogcAB_expression_Sample9_percent_PSMs
None	0	22292	22526	22381	22660	22012	21113	21564	21708	20968	21384	22563	22214	21863	22272	21848	21977	18476	22457	20621	20770	21051	22022	21599	20271	70.654	68.983	70.666	69.781	69.299	70.356	71.429	71.363	70.144	70.308	68.888	70.321	68.568	69.16	69.803	68.327	69.01	70.396	70.244	70.384	68.797	69.322	69.924	69.401
Deamidation	0.984016	2975	3304	3277	3154	3049	3216	3265	3301	3096	3354	3252	3239	3446	3217	3142	3227	2634	3327	3413	3355	3414	3450	3680	3326	9.428	10.82	10.185	10.174	10.922	10.162	10.271	10.478	10	10.415	11.401	10.314	11.075	11.216	10.935	11.642	11.323	10.308	9.777	9.75	10.479	10.495	10.634	10.248
First isotopic peak	1.00235	2008	1956	1940	2074	1964	2117	2110	2015	1866	2061	1895	1902	2050	1937	1698	1815	1448	1973	1920	2062	1972	1974	2242	1925	6.364	6.648	5.935	5.975	6.497	6.119	5.551	5.894	5.498	6.177	6.414	6.106	6.807	6.479	6.257	7.093	6.552	6.102	6.429	6.28	6.897	6.784	6.492	6.176
Second isotopic peak	2.0047	281	295	282	282	277	287	293	250	281	294	273	243	269	268	223	233	195	251	266	279	288	270	283	237	0.891	0.949	0.855	0.763	0.853	0.846	0.729	0.756	0.741	0.786	0.889	0.921	0.922	0.946	0.855	0.895	0.807	0.887	0.874	0.886	0.935	0.942	0.805	0.931
Hex1HexNAc2	568.212	0	0	0	0	67	45	55	73	54	72	39	47	0	0	0	0	25	20	58	70	92	29	70	72	0	0.232	0.122	0.148	0	0	0	0	0.096	0.063	0.194	0	0.231	0.302	0.092	0.221	0.245	0	0	0.214	0.147	0.177	0.235	0.178
Unannotated mass-shift 668.2276	668.228	0	0	0	0	29	29	24	34	30	32	19	14	0	0	0	0	18	22	31	16	20	19	22	12	0	0.103	0.059	0.044	0	0	0	0	0.068	0.069	0.104	0	0.053	0.066	0.06	0.07	0.04	0	0	0.093	0.094	0.077	0.11	0.099
Unannotated mass-shift -0.0750	-0.075	1	0	8	6	7	6	1	7	8	11	1	7	8	5	2	5	0	6	8	21	7	2	4	12	0.003	0.035	0.003	0.022	0.025	0.016	0.006	0.016	0	0.018	0.026	0	0.07	0.024	0.006	0.012	0.04	0.025	0.018	0.023	0.019	0.003	0.023	0.027
Unannotated mass-shift 1.0726	1.0726	2	4	1	4	2	3	9	2	2	2	2	4	4	0	1	1	0	2	1	0	2	1	2	3	0.006	0.006	0.006	0.013	0.013	0	0.003	0.003	0	0.006	0.003	0.012	0	0.007	0.003	0.006	0.01	0.003	0.012	0.006	0.01	0.029	0.006	0.007
Unannotated mass-shift 0.0860	0.086	3	1	2	1	2	1	2	0	0	1	3	1	0	2	1	2	1	3	0	0	2	1	2	3	0.01	0.003	0.009	0.003	0	0.006	0.003	0.006	0.004	0.009	0	0.003	0	0.007	0.003	0.006	0.01	0.006	0.003	0.006	0.003	0.006	0	0
Unannotated mass-shift 570.1938	570.194	0	0	0	0	0	0	2	2	0	1	1	1	0	0	0	0	0	1	1	0	3	0	1	0	0	0.003	0.003	0.003	0	0	0	0	0	0.003	0.003	0	0	0.01	0	0.003	0	0	0	0	0	0.006	0.006	0
