## Supplementary Table 20 for "The Late-Stage Steps of *Burkholderia cenocepacia* Protein *O*-Linked Glycan Biosynthesis Are Conditionally Essential"

### Sheet: global.modsummary
Modification	Mass Shift	20220811_NSco-4759_delta_ogcB_empty_B1_PSMs	20220811_NSco-4759_delta_ogcB_empty_B2_PSMs	20220811_NSco-4759_delta_ogcB_empty_B3_PSMs	20220811_NSco-4759_delta_ogcB_empty_B4_PSMs	20220811_NSco-4759_delta_ogcB_ogcB_AAA_B1_PSMs	20220811_NSco-4759_delta_ogcB_ogcB_AAA_B2_PSMs	20220811_NSco-4759_delta_ogcB_ogcB_AAA_B3_PSMs	20220811_NSco-4759_delta_ogcB_ogcB_AAA_B4_PSMs	20220811_NSco-4759_delta_ogcB_ogcB_B1_PSMs	20220811_NSco-4759_delta_ogcB_ogcB_B2_PSMs	20220811_NSco-4759_delta_ogcB_ogcB_B3_PSMs	20220811_NSco-4759_delta_ogcB_ogcB_B4_PSMs			20220811_NSco-4759_delta_ogcB_empty_B1_percent_PSMs	20220811_NSco-4759_delta_ogcB_empty_B2_percent_PSMs	20220811_NSco-4759_delta_ogcB_empty_B3_percent_PSMs	20220811_NSco-4759_delta_ogcB_empty_B4_percent_PSMs	20220811_NSco-4759_delta_ogcB_ogcB_AAA_B1_percent_PSMs	20220811_NSco-4759_delta_ogcB_ogcB_AAA_B2_percent_PSMs	20220811_NSco-4759_delta_ogcB_ogcB_AAA_B3_percent_PSMs	20220811_NSco-4759_delta_ogcB_ogcB_AAA_B4_percent_PSMs	20220811_NSco-4759_delta_ogcB_ogcB_B1_percent_PSMs	20220811_NSco-4759_delta_ogcB_ogcB_B2_percent_PSMs	20220811_NSco-4759_delta_ogcB_ogcB_B3_percent_PSMs	20220811_NSco-4759_delta_ogcB_ogcB_B4_percent_PSMs
None	0	35580	36044	33463	35399	36505	35157	33503	31315	36199	37401	33178	33779	0.455291	0.988169	74.297	73.269	72.401	72.54	72.431	72.441	73.444	73.867	72.641	73.886	71.893	71.85
First isotopic peak	1.00235	3505	4160	3204	2879	4460	3890	2694	2493	4268	3595	2778	2828	0.926175	0.881034	7.319	8.456	6.932	5.9	8.849	8.016	5.906	5.88	8.565	7.102	6.02	6.016
Deamidation	0.984016	2075	2179	2229	2075	2321	2559	1948	1814	2179	2294	1949	2016	0.908422	0.742579	4.333	4.429	4.823	4.252	4.605	5.273	4.271	4.278	4.373	4.532	4.224	4.288
Second isotopic peak	2.0047	525	645	466	413	674	563	375	335	679	565	367	381	0.795397	0.879801	1.096	1.311	1.008	0.846	1.337	1.16	0.822	0.79	1.363	1.116	0.795	0.81
Hex1HexNAc2	568.212	0	0	0	0	3	32	44	27	47	52	35	32	0.0216955	0.000127328	0	0	0	0	0.006	0.066	0.096	0.064	0.094	0.103	0.076	0.069
Unannotated mass-shift 1.0824	1.0824	1	2	0	3	5	4	0	0	2	1	0	1	0.626949	0.536963	0.002	0.004	0	0.006	0.01	0.008	0	0	0.004	0.002	0	0.002
N-Acetylhexosamine	203.079	2	5	4	2	0	1	0	0	0	0	0	0	0.00902324	0.00491082	0.004	0.01	0.009	0.004	0	0.002	0	0	0	0	0	0
Unannotated mass-shift 0.1030	0.103	0	2	4	1	1	0	1	0	1	0	0	0	0.214843	0.1428	0	0.004	0.009	0.002	0.002	0	0.002	0	0.002	0	0	0
