## Supplementary Table 22 for "The Late-Stage Steps of *Burkholderia cenocepacia* Protein *O*-Linked Glycan Biosynthesis Are Conditionally Essential"

### Sheet: global.modsummary_2024
Modification	Mass Shift	20220915_NSco-5058_TmcD_Delta_ogcI_EV_B1_PSMs	20220915_NSco-5058_TmcD_Delta_ogcI_EV_B2_PSMs	20220915_NSco-5058_TmcD_Delta_ogcI_EV_B3_PSMs	20220915_NSco-5058_TmcD_Delta_ogcI_EV_B4_PSMs	20220915_NSco-5058_TmcD_Delta_ogcI_ogcI_B1_PSMs	20220915_NSco-5058_TmcD_Delta_ogcI_ogcI_B2_PSMs	20220915_NSco-5058_TmcD_Delta_ogcI_ogcI_B3_PSMs	20220915_NSco-5058_TmcD_Delta_ogcI_ogcI_B4_PSMs	20220915_NSco-5058_TmcD_Delta_ogcI_EV_B1_percent_PSMs	20220915_NSco-5058_TmcD_Delta_ogcI_EV_B2_percent_PSMs	20220915_NSco-5058_TmcD_Delta_ogcI_EV_B3_percent_PSMs	20220915_NSco-5058_TmcD_Delta_ogcI_EV_B4_percent_PSMs	20220915_NSco-5058_TmcD_Delta_ogcI_ogcI_B1_percent_PSMs	20220915_NSco-5058_TmcD_Delta_ogcI_ogcI_B2_percent_PSMs	20220915_NSco-5058_TmcD_Delta_ogcI_ogcI_B3_percent_PSMs	20220915_NSco-5058_TmcD_Delta_ogcI_ogcI_B4_percent_PSMs
None	0	32481	32233	31094	32452	31718	31123	31895	30508	74.097	74.835	75.817	74.522	73.662	75.366	74.787	75.062
First isotopic peak	1.00235	3951	3733	3444	3839	3895	3371	3640	3509	9.013	8.667	8.397	8.815	9.046	8.163	8.534	8.634
Deamidation	0.984016	1399	1414	1396	1427	1431	1425	1387	1281	3.191	3.283	3.403	3.277	3.324	3.451	3.252	3.152
Second isotopic peak	2.0047	559	529	455	525	527	449	555	530	1.275	1.228	1.109	1.206	1.224	1.087	1.301	1.304
Hex1HexNAc2	568.212	0	0	0	0	52	45	22	18	0	0	0	0	0.121	0.108	0.051	0.044
Unannotated mass-shift 668.2276	668.228	0	0	0	0	12	14	21	14	0	0	0	0	0.028	0.034	0.049	0.035
Unannotated mass-shift 0.0784	0.0784	2	0	0	3	0	0	0	2	0.005	0	0	0.007	0	0	0	0.005
